# The grain amaranth pangenome reveals domestication-associated changes in diversity and function of structural variation

**DOI:** 10.64898/2026.01.08.698315

**Authors:** Ella Ludwig, Tom S Winkler, Markus G Stetter

## Abstract

**Background:** Grain amaranth is a nutritious pseudocereal from the Americas that was independently domesticated three times from a common wild ancestor. The three domesticated grain amaranths, their wild progenitor, and a close wild relative form a species complex. Pangenomes enable the assessment of genetic variation beyond single nucleotide polymorphisms.

**Results:** We have constructed a pangenome for the entire grain amaranth species complex, consisting of new, chromosome-scale genome assemblies for all five species, including the first reference genomes for *A. caudatus* and *A. quitensis*. Our high-quality assemblies reach near telomere-to-telomere contiguity. Comparative analyses within the grain amaranth pangenome revealed a high degree of collinearity and overall conserved chromosome structure across species. Genes are similarly conserved, with a ∼75% core gene set. We identify over 100,000 structural variants, distributed throughout the genomes. We quantify gene presence-absence and find that protein biosynthesis gene families were expanding during domestication, while gene loss reflects possible redundancies in other processes. We further map flowering time in a biparental population and find two QTL that together account for a 55-day difference in flowering time between homozygous genotypes. One QTL contains an ortholog of a known flowering-time regulator that may be disrupted by an insertion in the late flowering parent.

**Conclusions:** Our work establishes high-quality genomic resources for the promising protein crop grain amaranth and sheds light on how structural variants shape genomic diversity and repeated evolutionary change in crops. The structural variants and flowering time loci identified can help to understand amaranth adaptation and provide breeding targets for crop improvement.
