## Supplementary material for "The grain amaranth pangenome reveals domestication-associated changes in diversity and function of structural variation": Table S6

### Sheet: NLR_orthos
HOG	OG	Gene Tree Parent Clade	AM00359_softmasked.filtered.prot	AM00588_softmasked.filtered.prot	AM01080_softmasked.filtered.prot	AM01113_softmasked.filtered.prot	AM01297_softmasked.filtered.prot	Ahypochondriacus_v3.prot	BeetSet-2.genes.1408.pep
N1.HOG0000132	OG0000014	n5	A_quitensis_chr_1_001169.1	A_caudatus_chr_1_001186.1	A_hypochondriacus_chr_1_001180.1	A_hybridus_chr_1_001173.1	A_cruentus_chr_1_001177.1	AHq002294
N1.HOG0000133	OG0000014	n10	A_quitensis_chr_1_001515.1	A_caudatus_chr_1_001528.1	A_hypochondriacus_chr_1_001535.1, A_hypochondriacus_chr_1_001537.1, A_hypochondriacus_chr_1_001539.1, A_hypochondriacus_chr_1_001540.1	A_hybridus_chr_1_001528.1	A_cruentus_chr_1_001174.1, A_cruentus_chr_1_001524.1, A_cruentus_chr_1_001527.1, A_cruentus_chr_1_001529.1	AHq002291
N1.HOG0000134	OG0000014	n21	A_quitensis_chr_1_000853.1	A_caudatus_chr_1_000864.1	A_hypochondriacus_chr_1_000855.1	A_hybridus_chr_1_000855.1	A_cruentus_chr_1_000852.1, A_cruentus_chr_1_000854.1	AHq001701
N1.HOG0000135	OG0000014	n30	A_quitensis_chr_4_001767.1	A_caudatus_chr_4_001769.1	A_hypochondriacus_chr_4_001835.1	A_hybridus_chr_4_001773.1, A_hybridus_chr_4_001774.1, A_hybridus_chr_4_001775.1	A_cruentus_chr_4_001850.1, A_cruentus_chr_4_001851.1, A_cruentus_chr_4_001852.1, A_cruentus_chr_4_001854.1	AHq007032
N1.HOG0000136	OG0000014	n40	A_quitensis_chr_4_001769.1		A_hypochondriacus_chr_4_001833.1, A_hypochondriacus_chr_4_001836.1	A_hybridus_chr_4_001777.1	A_cruentus_chr_4_001853.1	AHq007030
N1.HOG0000137	OG0000014	n46	A_quitensis_chr_10_000565.1	A_caudatus_chr_10_000578.1	A_hypochondriacus_chr_10_000586.1	A_hybridus_chr_10_000594.1	A_cruentus_chr_10_000590.1
N1.HOG0000138	OG0000014	n52	A_quitensis_chr_12_001266.1	A_caudatus_chr_12_001276.1	A_hypochondriacus_chr_12_001301.1	A_hybridus_chr_12_001310.1	A_cruentus_chr_12_001307.1	AHq019285
N1.HOG0000139	OG0000014	n57			A_hypochondriacus_chr_12_000191.1, A_hypochondriacus_chr_12_000194.1, A_hypochondriacus_chr_12_000196.1	A_hybridus_chr_12_000169.1, A_hybridus_chr_12_000170.1	A_cruentus_chr_12_000201.1, A_cruentus_chr_12_000205.1	AHq019234
N1.HOG0000140	OG0000014	n66	A_quitensis_chr_12_000770.1	A_caudatus_chr_12_000794.1	A_hypochondriacus_chr_12_000831.1	A_hybridus_chr_12_000821.1	A_cruentus_chr_12_000821.1, A_cruentus_chr_12_000824.1	AHq020241
N1.HOG0000141	OG0000014	n72	A_quitensis_chr_12_000768.1	A_caudatus_chr_12_000792.1	A_hypochondriacus_chr_12_000829.1, A_hypochondriacus_chr_12_000833.1	A_hybridus_chr_12_000820.1	A_cruentus_chr_12_000820.1	AHq020242
N1.HOG0000142	OG0000014	n79			A_hypochondriacus_chr_12_001321.1	A_hybridus_chr_12_001328.1	A_cruentus_chr_12_001328.1	AHq007031, AHq019247, AHq019251
N1.HOG0000143	OG0000014	n87	A_quitensis_chr_12_001284.1	A_caudatus_chr_12_001290.1			A_cruentus_chr_12_001324.1, A_cruentus_chr_12_001325.1
N1.HOG0000144	OG0000014	n91	A_quitensis_chr_12_001286.1	A_caudatus_chr_12_001293.1			A_cruentus_chr_12_001329.1	AHq019249
N1.HOG0000145	OG0000014	n94	A_quitensis_chr_12_001282.1		A_hypochondriacus_chr_12_001319.1		A_cruentus_chr_12_001322.1	AHq019248, AHq019252
N1.HOG0000146	OG0000014	n98			A_hypochondriacus_chr_12_001315.1		A_cruentus_chr_12_001320.1	AHq019253
N1.HOG0000147	OG0000014	n100	A_quitensis_chr_12_001285.1, A_quitensis_chr_3_000506.1	A_caudatus_chr_12_001292.1, A_caudatus_chr_3_000512.1	A_hypochondriacus_chr_12_001317.1, A_hypochondriacus_chr_12_001320.1, A_hypochondriacus_chr_12_001322.1, A_hypochondriacus_chr_12_001324.1, A_hypochondriacus_chr_12_001325.1, A_hypochondriacus_chr_12_001327.1	A_hybridus_chr_3_000503.1	A_cruentus_chr_12_001321.1, A_cruentus_chr_12_001326.1, A_cruentus_chr_12_001327.1, A_cruentus_chr_12_001330.1, A_cruentus_chr_3_000516.1
N1.HOG0000148	OG0000014	n115	A_quitensis_chr_1_001810.1	A_caudatus_chr_1_001826.1, A_caudatus_chr_1_001827.1	A_hypochondriacus_chr_1_001831.1	A_hybridus_chr_1_001838.1	A_cruentus_chr_1_001822.1
N1.HOG0000191	OG0000022	n2	A_quitensis_chr_7_000640.1	A_caudatus_chr_7_000621.1	A_hypochondriacus_chr_7_000687.1	A_hybridus_chr_7_000685.1	A_cruentus_chr_7_000630.1
N1.HOG0000192	OG0000022	n9	A_quitensis_chr_3_001614.1	A_caudatus_chr_3_001670.1			A_cruentus_chr_3_001678.1
N1.HOG0000193	OG0000022	n13	A_quitensis_chr_7_000542.1, A_quitensis_chr_7_000543.1	A_caudatus_chr_7_000535.1, A_caudatus_chr_7_000536.1		A_hybridus_chr_7_000558.1	A_cruentus_chr_7_000531.1, A_cruentus_chr_7_000534.1, A_cruentus_chr_7_000538.1	AHq010952
N1.HOG0000194	OG0000022	n21			A_hypochondriacus_chr_7_000571.1	A_hybridus_chr_7_000559.1, A_hybridus_chr_7_000561.1, A_hybridus_chr_7_000563.1, A_hybridus_chr_7_000565.1, A_hybridus_chr_7_000568.1	A_cruentus_chr_7_000532.1, A_cruentus_chr_7_000533.1, A_cruentus_chr_7_000535.1, A_cruentus_chr_7_000537.1	AHq013100
N1.HOG0000195	OG0000022	n31	A_quitensis_chr_16_000169.1	A_caudatus_chr_16_000163.1	A_hypochondriacus_chr_16_000167.1, A_hypochondriacus_chr_7_000548.1	A_hybridus_chr_16_000153.1	A_cruentus_chr_16_000174.1
N1.HOG0000196	OG0000022	n36	A_quitensis_chr_12_001004.1, A_quitensis_chr_7_000654.1, A_quitensis_chr_7_000655.1, A_quitensis_chr_7_000656.1	A_caudatus_chr_7_000635.1, A_caudatus_chr_7_000636.1, A_caudatus_chr_7_000637.1	A_hypochondriacus_chr_12_001043.1, A_hypochondriacus_chr_7_000701.1	A_hybridus_chr_12_001047.1, A_hybridus_chr_7_000698.1, A_hybridus_chr_7_000699.1, A_hybridus_chr_7_000700.1, A_hybridus_chr_7_000701.1	A_cruentus_chr_12_001052.1, A_cruentus_chr_7_000647.1, A_cruentus_chr_7_000648.1, A_cruentus_chr_7_000649.1
N1.HOG0000197	OG0000022	n54				A_hybridus_chr_8_000627.1		AHq014465
N1.HOG0000198	OG0000022	n56	A_quitensis_chr_7_000663.1	A_caudatus_chr_7_000644.1	A_hypochondriacus_chr_7_000709.1, A_hypochondriacus_chr_7_000710.1	A_hybridus_chr_7_000710.1	A_cruentus_chr_7_000656.1, A_cruentus_chr_7_000657.1, A_cruentus_chr_7_000658.1	AHq013047
N1.HOG0000199	OG0000022	n65	A_quitensis_chr_7_000665.1	A_caudatus_chr_7_000646.1	A_hypochondriacus_chr_7_000712.1, A_hypochondriacus_chr_7_000713.1	A_hybridus_chr_7_000712.1, A_hybridus_chr_7_000714.1, A_hybridus_chr_7_000719.1	A_cruentus_chr_7_000661.1	AHq013069
N1.HOG0000200	OG0000022	n73	A_quitensis_chr_13_000974.1, A_quitensis_chr_13_000975.1, A_quitensis_chr_7_000502.1, A_quitensis_chr_7_000503.1, A_quitensis_chr_7_000505.1, A_quitensis_chr_7_000506.1, A_quitensis_chr_7_000507.1, A_quitensis_chr_7_000509.1, A_quitensis_chr_7_000510.1, A_quitensis_chr_7_000511.1, A_quitensis_chr_7_000512.1, A_quitensis_chr_7_000514.1	A_caudatus_chr_7_000500.1, A_caudatus_chr_7_000502.1, A_caudatus_chr_7_000503.1, A_caudatus_chr_7_000504.1, A_caudatus_chr_7_000506.1	A_hypochondriacus_chr_7_000534.1, A_hypochondriacus_chr_7_000535.1, A_hypochondriacus_chr_7_000536.1, A_hypochondriacus_chr_7_000537.1, A_hypochondriacus_chr_7_000539.1	A_hybridus_chr_7_000523.1, A_hybridus_chr_7_000524.1, A_hybridus_chr_7_000528.1	A_cruentus_chr_7_000497.1, A_cruentus_chr_7_000498.1, A_cruentus_chr_7_000499.1, A_cruentus_chr_7_000500.1, A_cruentus_chr_7_000502.1, A_cruentus_chr_7_000503.1, A_cruentus_chr_7_000504.1	AHq013068, AHq013070
N1.HOG0000317	OG0000040	n3	A_quitensis_chr_7_000546.1, A_quitensis_chr_7_000634.1	A_caudatus_chr_7_000539.1, A_caudatus_chr_7_000615.1	A_hypochondriacus_chr_7_000575.1, A_hypochondriacus_chr_7_000681.1	A_hybridus_chr_7_000571.1, A_hybridus_chr_7_000679.1	A_cruentus_chr_7_000541.1, A_cruentus_chr_7_000622.1	AHq013106
N1.HOG0000318	OG0000040	n18	A_quitensis_chr_7_000610.1, A_quitensis_chr_7_000612.1	A_caudatus_chr_7_000598.1, A_caudatus_chr_7_000599.1	A_hypochondriacus_chr_7_000662.1, A_hypochondriacus_chr_7_000664.1	A_hybridus_chr_7_000655.1, A_hybridus_chr_7_000657.1, A_hybridus_chr_7_000658.1	A_cruentus_chr_7_000597.1, A_cruentus_chr_7_000598.1, A_cruentus_chr_7_000599.1, A_cruentus_chr_7_000601.1, A_cruentus_chr_7_000603.1	AHq013142, AHq013143, AHq013145
N1.HOG0000319	OG0000040	n34			A_hypochondriacus_chr_1_002080.1	A_hybridus_chr_1_002099.1	A_cruentus_chr_1_002061.1	AHq001198
N1.HOG0000320	OG0000040	n37	A_quitensis_chr_13_001263.1, A_quitensis_chr_7_000554.1	A_caudatus_chr_7_000544.1	A_hypochondriacus_chr_7_000580.1, A_hypochondriacus_chr_7_000581.1, A_hypochondriacus_chr_7_000584.1, A_hypochondriacus_chr_7_000585.1, A_hypochondriacus_chr_7_000588.1, A_hypochondriacus_chr_7_000590.1	A_hybridus_chr_13_001275.1, A_hybridus_chr_7_000575.1, A_hybridus_chr_7_000578.1, A_hybridus_chr_7_000579.1, A_hybridus_chr_7_000581.1, A_hybridus_chr_7_000583.1, A_hybridus_chr_7_000584.1, A_hybridus_chr_7_000589.1, A_hybridus_chr_7_000590.1, A_hybridus_chr_7_000593.1, A_hybridus_chr_7_000594.1, A_hybridus_chr_7_000599.1, A_hybridus_chr_7_000601.1	A_cruentus_chr_7_000546.1, A_cruentus_chr_7_000547.1, A_cruentus_chr_7_000548.1
N1.HOG0000321	OG0000040	n62	A_quitensis_chr_7_000555.1		A_hypochondriacus_chr_7_000592.1			AHq013159
N1.HOG0000322	OG0000040	n64	A_quitensis_chr_15_000453.1, A_quitensis_chr_15_000454.1, A_quitensis_chr_7_000499.1	A_caudatus_chr_15_000451.1, A_caudatus_chr_15_000452.1, A_caudatus_chr_7_000497.1	A_hypochondriacus_chr_15_000472.1, A_hypochondriacus_chr_7_000530.1	A_hybridus_chr_15_000474.1, A_hybridus_chr_7_000519.1, A_hybridus_chr_7_000520.1, A_hybridus_chr_7_000602.1	A_cruentus_chr_15_000490.1, A_cruentus_chr_7_000493.1, A_cruentus_chr_7_000549.1	AHq013124, AHq013134
N1.HOG0000528	OG0000076	n1	A_quitensis_chr_12_000812.1	A_caudatus_chr_12_000845.1	A_hypochondriacus_chr_12_000871.1	A_hybridus_chr_12_000862.1	A_cruentus_chr_12_000865.1	AHq020165
N1.HOG0000529	OG0000076	n8			A_hypochondriacus_chr_12_001039.1			AHq019814, AHq019816
N1.HOG0000530	OG0000076	n12			A_hypochondriacus_chr_12_000519.1, A_hypochondriacus_chr_12_001036.1	A_hybridus_chr_14_001159.1	A_cruentus_chr_12_001045.1
N1.HOG0000531	OG0000076	n16	A_quitensis_chr_12_000477.1, A_quitensis_chr_12_000995.1, A_quitensis_chr_12_001000.1	A_caudatus_chr_12_000475.1, A_caudatus_chr_12_000478.1, A_caudatus_chr_12_001014.1, A_caudatus_chr_12_001019.1		A_hybridus_chr_12_000498.1, A_hybridus_chr_12_001041.1, A_hybridus_chr_12_001043.1
N1.HOG0000532	OG0000076	n26				A_hybridus_chr_14_001150.1, A_hybridus_chr_14_001155.1, A_hybridus_chr_14_001161.1
N1.HOG0000533	OG0000076	n30	A_quitensis_chr_12_000997.1	A_caudatus_chr_12_000477.1, A_caudatus_chr_12_001016.1
N1.HOG0000534	OG0000076	n34			A_hypochondriacus_chr_12_001034.1			AHq019817, AHq019836
N1.HOG0000535	OG0000076	n36			A_hypochondriacus_chr_12_000515.1			AHq019834
N1.HOG0000536	OG0000076	n37	A_quitensis_chr_12_000478.1	A_caudatus_chr_12_000479.1	A_hypochondriacus_chr_12_000516.1, A_hypochondriacus_chr_12_000517.1, A_hypochondriacus_chr_12_000518.1, A_hypochondriacus_chr_12_000520.1, A_hypochondriacus_chr_12_000521.1	A_hybridus_chr_12_000499.1	A_cruentus_chr_12_001046.1
N1.HOG0000537	OG0000076	n46	A_quitensis_chr_11_000639.1	A_caudatus_chr_11_000656.1, A_caudatus_chr_11_000657.1
N1.HOG0000538	OG0000076	n49			A_hypochondriacus_chr_11_000619.1, A_hypochondriacus_chr_11_000620.1, A_hypochondriacus_chr_11_000621.1	A_hybridus_chr_11_000609.1, A_hybridus_chr_11_000610.1	A_cruentus_chr_11_000622.1, A_cruentus_chr_11_000623.1	AHq018737
N1.HOG0000539	OG0000076	n56					A_cruentus_chr_11_000620.1	AHq018738
N1.HOG0000689	OG0000107	n3			A_hypochondriacus_chr_1_001041.1	A_hybridus_chr_1_001044.1	A_cruentus_chr_1_001039.1	AHq002043
N1.HOG0000690	OG0000107	n8			A_hypochondriacus_chr_1_001652.1	A_hybridus_chr_1_001643.1	A_cruentus_chr_1_001641.1	AHq002054
N1.HOG0000691	OG0000107	n11	A_quitensis_chr_1_001629.1	A_caudatus_chr_1_001642.1		A_hybridus_chr_1_001642.1, A_hybridus_chr_1_001645.1	A_cruentus_chr_1_001642.1, A_cruentus_chr_1_001643.1, A_cruentus_chr_1_001644.1	AHq002053
N1.HOG0000692	OG0000107	n18	A_quitensis_chr_1_001628.1	A_caudatus_chr_1_001641.1	A_hypochondriacus_chr_1_001651.1	A_hybridus_chr_1_001641.1	A_cruentus_chr_1_001640.1	AHq002055
N1.HOG0000693	OG0000107	n23	A_quitensis_chr_3_001704.1, A_quitensis_chr_3_001707.1	A_caudatus_chr_3_001757.1, A_caudatus_chr_3_001759.1	A_hypochondriacus_chr_1_001268.1, A_hypochondriacus_chr_3_001806.1, A_hypochondriacus_chr_3_001808.1	A_hybridus_chr_1_001472.1, A_hybridus_chr_1_001473.1, A_hybridus_chr_3_001731.1, A_hybridus_chr_3_001733.1	A_cruentus_chr_1_001468.1, A_cruentus_chr_3_001770.1, A_cruentus_chr_3_001771.1
N1.HOG0000998	OG0000183	n6	A_quitensis_chr_7_000323.1	A_caudatus_chr_7_000328.1		A_hybridus_chr_7_000355.1
N1.HOG0000999	OG0000183	n10	A_quitensis_chr_7_000839.1		A_hypochondriacus_chr_7_000900.1	A_hybridus_chr_7_000894.1		AHq012719
N1.HOG0001000	OG0000183	n14			A_hypochondriacus_chr_7_000896.1	A_hybridus_chr_7_000357.1
N1.HOG0001001	OG0000183	n16	A_quitensis_chr_7_000324.1	A_caudatus_chr_7_000329.1		A_hybridus_chr_7_000356.1
N1.HOG0001002	OG0000183	n19	A_quitensis_chr_7_000326.1, A_quitensis_chr_7_000838.1	A_caudatus_chr_7_000331.1, A_caudatus_chr_7_000822.1, A_caudatus_chr_7_000823.1	A_hypochondriacus_chr_7_000355.1, A_hypochondriacus_chr_7_000899.1	A_hybridus_chr_7_000353.1	A_cruentus_chr_7_000316.1	AHq012724
N1.HOG0001003	OG0000183	n28	A_quitensis_chr_7_000325.1	A_caudatus_chr_7_000330.1		A_hybridus_chr_7_000354.1		AHq012723
N1.HOG0001069	OG0000202	n0	A_quitensis_chr_12_000604.1	A_caudatus_chr_12_000614.1	A_hypochondriacus_chr_12_000651.1	A_hybridus_chr_12_000992.1	A_cruentus_chr_12_000636.1	AHq020124
N1.HOG0001197	OG0000243	n10	A_quitensis_chr_11_000208.1	A_caudatus_chr_11_000230.1	A_hypochondriacus_chr_11_000191.1	A_hybridus_chr_11_000193.1	A_cruentus_chr_11_000192.1	AHq017960
N1.HOG0001198	OG0000243	n16	A_quitensis_chr_11_000805.1	A_caudatus_chr_11_000828.1	A_hypochondriacus_chr_11_000793.1	A_hybridus_chr_11_000786.1	A_cruentus_chr_11_000798.1	AHq018714
N1.HOG0001199	OG0000243	n21	A_quitensis_chr_6_000272.1	A_caudatus_chr_6_000261.1	A_hypochondriacus_chr_6_001537.1	A_hybridus_chr_6_000262.1	A_cruentus_chr_8_000767.1	AHq010838
N1.HOG0001282	OG0000275	n12			A_hypochondriacus_chr_4_000075.1			AHq006877
N1.HOG0001284	OG0000275	n20			A_hypochondriacus_chr_4_000077.1	A_hybridus_chr_4_000075.1		AHq006878
N1.HOG0001285	OG0000275	n22			A_hypochondriacus_chr_4_000073.1		A_cruentus_chr_4_000087.1	AHq006875
N1.HOG0001314	OG0000283	n3	A_quitensis_chr_2_001445.1	A_caudatus_chr_2_001451.1	A_hypochondriacus_chr_2_001497.1	A_hybridus_chr_2_001487.1	A_cruentus_chr_2_001487.1, A_cruentus_chr_2_001488.1	AHq004367, AHq004368
N1.HOG0001315	OG0000283	n11	A_quitensis_chr_12_000617.1	A_caudatus_chr_12_000632.1	A_hypochondriacus_chr_12_000668.1	A_hybridus_chr_12_000657.1, A_hybridus_chr_12_000659.1	A_cruentus_chr_12_000651.1	AHq006396
N1.HOG0001316	OG0000283	n17	A_quitensis_chr_12_000614.1, A_quitensis_chr_12_000615.1	A_caudatus_chr_12_000629.1, A_caudatus_chr_12_000630.1	A_hypochondriacus_chr_12_000666.1	A_hybridus_chr_12_000655.1	A_cruentus_chr_12_000649.1	AHq020149
N1.HOG0001458	OG0000326	n1	A_quitensis_chr_12_000013.1	A_caudatus_chr_12_000014.1	A_hypochondriacus_chr_12_000020.1, A_hypochondriacus_chr_12_000021.1	A_hybridus_chr_12_000014.1	A_cruentus_chr_12_000022.1	AHq018919
N1.HOG0001459	OG0000326	n9	A_quitensis_chr_2_000481.1, A_quitensis_chr_2_001810.1	A_caudatus_chr_2_000478.1, A_caudatus_chr_2_001819.1		A_hybridus_chr_2_001888.1		AHq003556
N1.HOG0001460	OG0000326	n14	A_quitensis_chr_12_000015.1		A_hypochondriacus_chr_12_000022.1	A_hybridus_chr_12_000015.1		AHq018920
N1.HOG0001461	OG0000326	n17	A_quitensis_chr_12_000016.1	A_caudatus_chr_12_000016.1	A_hypochondriacus_chr_12_000018.1		A_cruentus_chr_12_000024.1, A_cruentus_chr_12_000025.1	AHq018921
N1.HOG0001543	OG0000359	n1	A_quitensis_chr_15_000225.1, A_quitensis_chr_15_000855.1	A_caudatus_chr_15_000649.1	A_hypochondriacus_chr_15_000313.1, A_hypochondriacus_chr_15_000752.1	A_hybridus_chr_15_000309.1, A_hybridus_chr_15_000801.1, A_hybridus_chr_15_000802.1	A_cruentus_chr_15_000312.1, A_cruentus_chr_15_000314.1	AHq023400
N1.HOG0001544	OG0000359	n11	A_quitensis_chr_15_000226.1, A_quitensis_chr_15_000858.1	A_caudatus_chr_15_000397.1, A_caudatus_chr_15_000648.1	A_hypochondriacus_chr_15_000315.1, A_hypochondriacus_chr_15_000316.1	A_hybridus_chr_15_000311.1, A_hybridus_chr_15_000312.1	A_cruentus_chr_15_000315.1, A_cruentus_chr_15_000802.1	AHq023403
N1.HOG0001659	OG0000404	n0	A_quitensis_chr_13_000046.1, A_quitensis_chr_13_000694.1, A_quitensis_chr_15_000927.1	A_caudatus_chr_13_000045.1, A_caudatus_chr_13_000711.1, A_caudatus_chr_15_000155.1, A_caudatus_chr_15_000156.1, A_caudatus_chr_15_000879.1, A_caudatus_chr_15_000884.1, A_caudatus_chr_15_000885.1, A_caudatus_chr_15_000886.1	A_hypochondriacus_chr_13_000020.1, A_hypochondriacus_chr_15_000892.1	A_hybridus_chr_13_000034.1	A_cruentus_chr_13_001275.1, A_cruentus_chr_15_000943.1, A_cruentus_chr_15_000944.1	AHq023124
N1.HOG0001846	OG0000474	n9	A_quitensis_chr_4_001849.1	A_caudatus_chr_4_001858.1		A_hybridus_chr_4_001864.1
N1.HOG0001847	OG0000474	n13				A_hybridus_chr_4_001867.1	A_cruentus_chr_4_001939.1
N1.HOG0001848	OG0000474	n15			A_hypochondriacus_chr_4_001921.1			AHq006876
N1.HOG0001849	OG0000474	n16			A_hypochondriacus_chr_4_001924.1			AHq006874
N1.HOG0001913	OG0000500	n5		A_caudatus_chr_13_000855.1	A_hypochondriacus_chr_13_000857.1	A_hybridus_chr_13_000870.1	A_cruentus_chr_13_000824.1	AHq021323
N1.HOG0001914	OG0000500	n11			A_hypochondriacus_chr_13_000856.1	A_hybridus_chr_13_000869.1	A_cruentus_chr_13_000823.1	AHq021325
N1.HOG0001915	OG0000500	n13	A_quitensis_chr_13_000840.1		A_hypochondriacus_chr_13_000855.1	A_hybridus_chr_13_000868.1	A_cruentus_chr_13_000822.1	AHq021329
N1.HOG0001976	OG0000523	n11			A_hypochondriacus_chr_6_000031.1			AHq010345
N1.HOG0001977	OG0000523	n12			A_hypochondriacus_chr_6_000028.1			AHq010340
N1.HOG0001978	OG0000523	n14			A_hypochondriacus_chr_6_000029.1			AHq010342
N1.HOG0001979	OG0000523	n15			A_hypochondriacus_chr_6_000027.1	A_hybridus_chr_6_000025.1	A_cruentus_chr_6_000026.1	AHq010338
N1.HOG0001995	OG0000531	n0	A_quitensis_chr_6_001479.1, A_quitensis_chr_7_000573.1	A_caudatus_chr_6_001444.1	A_hypochondriacus_chr_6_001597.1, A_hypochondriacus_chr_7_000616.1, A_hypochondriacus_chr_7_000617.1	A_hybridus_chr_6_001487.1, A_hybridus_chr_7_000620.1, A_hybridus_chr_9_000725.1	A_cruentus_chr_6_001566.1, A_cruentus_chr_6_001567.1, A_cruentus_chr_7_000567.1, A_cruentus_chr_7_000568.1, A_cruentus_chr_9_000678.1	AHq013176
N1.HOG0002169	OG0000602	n1			A_hypochondriacus_chr_3_000637.1	A_hybridus_chr_3_000641.1	A_cruentus_chr_3_000649.1	AHq006227
N1.HOG0002170	OG0000602	n6			A_hypochondriacus_chr_7_000632.1	A_hybridus_chr_14_000076.1, A_hybridus_chr_7_000639.1	A_cruentus_chr_7_000585.1	AHq013169
N1.HOG0002171	OG0000602	n12	A_quitensis_chr_7_000591.1		A_hypochondriacus_chr_7_000636.1			AHq013167
N1.HOG0002172	OG0000602	n14	A_quitensis_chr_7_000589.1		A_hypochondriacus_chr_15_000106.1	A_hybridus_chr_2_001873.1		AHq003606
N1.HOG0002320	OG0000670	n12		A_caudatus_chr_7_000545.1	A_hypochondriacus_chr_7_000678.1	A_hybridus_chr_7_000675.1	A_cruentus_chr_7_000619.1	AHq013110
N1.HOG0002475	OG0000750	n4			A_hypochondriacus_chr_2_001830.1	A_hybridus_chr_2_001814.1		AHq003723
N1.HOG0002476	OG0000750	n6			A_hypochondriacus_chr_2_001828.1	A_hybridus_chr_2_001812.1		AHq003724
N1.HOG0002477	OG0000750	n8	A_quitensis_chr_2_001748.1	A_caudatus_chr_2_001747.1, A_caudatus_chr_2_001748.1
N1.HOG0002478	OG0000750	n10	A_quitensis_chr_2_001749.1		A_hypochondriacus_chr_2_001831.1	A_hybridus_chr_2_001815.1	A_cruentus_chr_2_001799.1	AHq003721, AHq003722
N1.HOG0002614	OG0000820	n2	A_quitensis_chr_13_000839.1	A_caudatus_chr_13_000853.1	A_hypochondriacus_chr_13_000854.1	A_hybridus_chr_13_000867.1	A_cruentus_chr_13_000821.1	AHq021330
N1.HOG0002615	OG0000820	n7	A_quitensis_chr_15_000867.1	A_caudatus_chr_15_000820.1	A_hypochondriacus_chr_15_000322.1	A_hybridus_chr_15_000321.1	A_cruentus_chr_15_000321.1	AHq023414
N1.HOG0002755	OG0000890	n1	A_quitensis_chr_13_000397.1	A_caudatus_chr_13_000398.1, A_caudatus_chr_13_000402.1	A_hypochondriacus_chr_13_000411.1	A_hybridus_chr_13_000417.1	A_cruentus_chr_13_000380.1	AHq021167
N1.HOG0002756	OG0000890	n7	A_quitensis_chr_13_000926.1	A_caudatus_chr_13_000940.1, A_caudatus_chr_13_000941.1	A_hypochondriacus_chr_13_000936.1	A_hybridus_chr_13_000954.1	A_cruentus_chr_13_000905.1, A_cruentus_chr_13_000906.1	AHq021163
N1.HOG0002803	OG0000914	n6			A_hypochondriacus_chr_15_000748.1	A_hybridus_chr_15_000798.1	A_cruentus_chr_15_000799.1	AHq023407
N1.HOG0002804	OG0000914	n9	A_quitensis_chr_15_000851.1	A_caudatus_chr_15_000393.1	A_hypochondriacus_chr_15_000310.1	A_hybridus_chr_15_000306.1	A_cruentus_chr_15_000309.1	AHq023398
N1.HOG0002970	OG0001004	n2	A_quitensis_chr_7_000321.1	A_caudatus_chr_7_000327.1	A_hypochondriacus_chr_7_000354.1	A_hybridus_chr_7_000351.1	A_cruentus_chr_7_000315.1	AHq012722
N1.HOG0002971	OG0001004	n7	A_quitensis_chr_7_000318.1	A_caudatus_chr_7_000324.1	A_hypochondriacus_chr_7_000351.1, A_hypochondriacus_chr_7_000352.1	A_hybridus_chr_7_000349.1	A_cruentus_chr_7_000311.1	AHq012720
N1.HOG0002985	OG0001013	n3	A_quitensis_chr_15_000853.1	A_caudatus_chr_15_000395.1	A_hypochondriacus_chr_15_000312.1	A_hybridus_chr_15_000308.1	A_cruentus_chr_15_000311.1	AHq023399
N1.HOG0002986	OG0001013	n7	A_quitensis_chr_15_000223.1	A_caudatus_chr_15_000645.1	A_hypochondriacus_chr_15_000749.1	A_hybridus_chr_15_000799.1	A_cruentus_chr_15_000800.1	AHq023404
N1.HOG0003861	OG0001467	n1	A_quitensis_chr_5_001043.1	A_caudatus_chr_3_000931.1	A_hypochondriacus_chr_3_000952.1	A_hybridus_chr_3_000889.1	A_cruentus_chr_3_000950.1	AHq006634
N1.HOG0003862	OG0001467	n6	A_quitensis_chr_5_000597.1	A_caudatus_chr_3_000839.1	A_hypochondriacus_chr_3_000849.1, A_hypochondriacus_chr_3_000953.1	A_hybridus_chr_3_000843.1, A_hybridus_chr_3_000890.1	A_cruentus_chr_3_000854.1	AHq006636
N1.HOG0004168	OG0001632	n0	A_quitensis_chr_3_000068.1	A_caudatus_chr_3_000068.1			A_cruentus_chr_3_000069.1
N1.HOG0004605	OG0001857	n7			A_hypochondriacus_chr_10_000948.1			AHq016940
N1.HOG0004606	OG0001857	n8			A_hypochondriacus_chr_10_000308.1			AHq016941
N1.HOG0004607	OG0001857	n9	A_quitensis_chr_10_000885.1	A_caudatus_chr_10_000900.1		A_hybridus_chr_10_000923.1	A_cruentus_chr_10_000954.1
N1.HOG0006420	OG0002767	n2	A_quitensis_chr_16_000375.1	A_caudatus_chr_16_000367.1	A_hypochondriacus_chr_16_000397.1	A_hybridus_chr_16_000373.1	A_cruentus_chr_16_000390.1	AHq024566
N1.HOG0006421	OG0002767	n7	A_quitensis_chr_16_000652.1	A_caudatus_chr_16_000632.1	A_hypochondriacus_chr_16_000680.1	A_hybridus_chr_16_000637.1	A_cruentus_chr_16_000671.1	AHq024570
N1.HOG0007404	OG0003276	n7					A_cruentus_chr_6_000087.1	AHq010426
N1.HOG0007405	OG0003276	n8					A_cruentus_chr_6_000091.1	AHq010422, AHq010425, AHq010428
N1.HOG0007406	OG0003277	n0	A_quitensis_chr_11_000200.1	A_caudatus_chr_11_000224.1	A_hypochondriacus_chr_11_000181.1	A_hybridus_chr_11_000181.1	A_cruentus_chr_11_000184.1	AHq017940
N1.HOG0007435	OG0003298	n0	A_quitensis_chr_1_001100.1	A_caudatus_chr_1_001118.1	A_hypochondriacus_chr_1_001111.1	A_hybridus_chr_1_001114.1	A_cruentus_chr_1_001110.1	AHq002181
N1.HOG0007565	OG0003373	n0	A_quitensis_chr_10_000663.1, A_quitensis_chr_16_000113.1	A_caudatus_chr_10_000684.1, A_caudatus_chr_16_000102.1	A_hypochondriacus_chr_10_000685.1, A_hypochondriacus_chr_16_000108.1	A_hybridus_chr_10_000698.1, A_hybridus_chr_16_000100.1	A_cruentus_chr_10_000704.1, A_cruentus_chr_16_000111.1	AHq017348
N1.HOG0007645	OG0003418	n0	A_quitensis_chr_12_001201.1, A_quitensis_chr_12_001202.1	A_caudatus_chr_12_001210.1, A_caudatus_chr_12_001211.1, A_caudatus_chr_7_000647.1	A_hypochondriacus_chr_12_001232.1, A_hypochondriacus_chr_7_000570.1	A_hybridus_chr_12_001241.1, A_hybridus_chr_12_001242.1, A_hybridus_chr_12_001243.1	A_cruentus_chr_12_001244.1	AHq013099
N1.HOG0007968	OG0003613	n2	A_quitensis_chr_6_001618.1	A_caudatus_chr_6_001586.1	A_hypochondriacus_chr_6_001747.1	A_hybridus_chr_6_001636.1	A_cruentus_chr_6_001719.1	AHq010412
N1.HOG0007969	OG0003613	n7	A_quitensis_chr_6_001621.1	A_caudatus_chr_6_001589.1	A_hypochondriacus_chr_6_001750.1		A_cruentus_chr_6_001722.1	AHq010406
N1.HOG0008009	OG0003640	n1		A_caudatus_chr_8_001086.1	A_hypochondriacus_chr_8_001110.1	A_hybridus_chr_8_001078.1	A_cruentus_chr_8_001184.1	AHq014123
N1.HOG0008010	OG0003640	n5	A_quitensis_chr_8_001091.1	A_caudatus_chr_8_001084.1, A_caudatus_chr_8_001087.1	A_hypochondriacus_chr_8_001111.1	A_hybridus_chr_8_001079.1	A_cruentus_chr_8_001185.1	AHq014122
N1.HOG0008158	OG0003749	n0	A_quitensis_chr_11_001051.1, A_quitensis_chr_11_001052.1	A_caudatus_chr_11_001067.1, A_caudatus_chr_11_001068.1	A_hypochondriacus_chr_11_001031.1	A_hybridus_chr_11_001034.1	A_cruentus_chr_11_001042.1	AHq018218
N1.HOG0008257	OG0003809	n1		A_caudatus_chr_15_000396.1	A_hypochondriacus_chr_15_000751.1	A_hybridus_chr_15_000800.1		AHq023401
N1.HOG0008258	OG0003809	n4	A_quitensis_chr_15_000224.1	A_caudatus_chr_15_000647.1	A_hypochondriacus_chr_15_000314.1	A_hybridus_chr_15_000310.1	A_cruentus_chr_15_000313.1, A_cruentus_chr_15_000801.1	AHq023402
N1.HOG0008357	OG0003870	n0	A_quitensis_chr_4_000305.1, A_quitensis_chr_6_000480.1	A_caudatus_chr_4_000297.1	A_hypochondriacus_chr_4_000324.1	A_hybridus_chr_4_000309.1, A_hybridus_chr_4_000310.1	A_cruentus_chr_4_000333.1, A_cruentus_chr_6_000513.1	AHq011242
N1.HOG0008401	OG0003902	n1	A_quitensis_chr_6_000348.1	A_caudatus_chr_6_000333.1		A_hybridus_chr_6_000327.1	A_cruentus_chr_6_000371.1	AHq001116, AHq003475, AHq010998
N1.HOG0008402	OG0003902	n7			A_hypochondriacus_chr_6_000375.1	A_hybridus_chr_6_000326.1	A_cruentus_chr_6_000369.1	AHq010997
N1.HOG0008446	OG0003935	n4	A_quitensis_chr_9_001028.1	A_caudatus_chr_9_001004.1		A_hybridus_chr_9_001016.1		AHq015839
N1.HOG0008447	OG0003935	n7	A_quitensis_chr_9_001027.1	A_caudatus_chr_9_001003.1		A_hybridus_chr_9_001015.1		AHq015840
N1.HOG0008469	OG0003955	n0	A_quitensis_chr_15_000860.1	A_caudatus_chr_15_000399.1	A_hypochondriacus_chr_15_000318.1	A_hybridus_chr_15_000314.1	A_cruentus_chr_15_000317.1	AHq023406
N1.HOG0008579	OG0004048	n0	A_quitensis_chr_11_000384.1	A_caudatus_chr_11_000399.1	A_hypochondriacus_chr_11_000361.1	A_hybridus_chr_11_000357.1, A_hybridus_chr_11_000359.1	A_cruentus_chr_11_000355.1, A_cruentus_chr_11_000358.1	AHq018282
N1.HOG0008707	OG0004142	n2			A_hypochondriacus_chr_7_000591.1	A_hybridus_chr_7_000580.1		AHq013117
N1.HOG0008708	OG0004142	n4	A_quitensis_chr_2_001363.1	A_caudatus_chr_2_001365.1	A_hypochondriacus_chr_2_001414.1	A_hybridus_chr_2_001398.1	A_cruentus_chr_2_001399.1	AHq004522
N1.HOG0008955	OG0004341	n0	A_quitensis_chr_16_000380.1	A_caudatus_chr_16_000372.1	A_hypochondriacus_chr_16_000401.1	A_hybridus_chr_16_000379.1, A_hybridus_chr_16_000380.1	A_cruentus_chr_16_000392.1, A_cruentus_chr_16_000393.1	AHq024571
N1.HOG0008975	OG0004359	n0	A_quitensis_chr_5_001306.1	A_caudatus_chr_5_001225.1	A_hypochondriacus_chr_5_001403.1	A_hybridus_chr_5_001229.1	A_cruentus_chr_5_001330.1
N1.HOG0009190	OG0004558	n0	A_quitensis_chr_12_000818.1	A_caudatus_chr_12_000848.1	A_hypochondriacus_chr_12_000876.1	A_hybridus_chr_12_000866.1	A_cruentus_chr_12_000869.1	AHq020152
N1.HOG0009393	OG0004732	n0	A_quitensis_chr_3_000010.1	A_caudatus_chr_3_000011.1	A_hypochondriacus_chr_3_000010.1	A_hybridus_chr_3_000010.1	A_cruentus_chr_3_000010.1	AHq004941
N1.HOG0009441	OG0004773	n0	A_quitensis_chr_4_001851.1	A_caudatus_chr_4_001859.1	A_hypochondriacus_chr_4_001925.1	A_hybridus_chr_4_001868.1	A_cruentus_chr_4_001940.1	AHq006872
N1.HOG0009481	OG0004810	n0	A_quitensis_chr_4_001016.1	A_caudatus_chr_4_001038.1	A_hypochondriacus_chr_4_001096.1	A_hybridus_chr_4_001046.1	A_cruentus_chr_4_001083.1	AHq008543
N1.HOG0009721	OG0005029	n0	A_quitensis_chr_8_001031.1	A_caudatus_chr_8_001023.1	A_hypochondriacus_chr_8_001050.1	A_hybridus_chr_8_001021.1	A_cruentus_chr_8_001122.1	AHq014231
N1.HOG0009743	OG0005050	n0	A_quitensis_chr_16_000653.1, A_quitensis_chr_16_000654.1	A_caudatus_chr_16_000633.1	A_hypochondriacus_chr_16_000681.1	A_hybridus_chr_16_000638.1	A_cruentus_chr_16_000672.1	AHq024565
N1.HOG0010625	OG0005923	n0	A_quitensis_chr_15_000220.1	A_caudatus_chr_15_000223.1	A_hypochondriacus_chr_15_000746.1	A_hybridus_chr_15_000796.1	A_cruentus_chr_15_000797.1	AHq023413
N1.HOG0010626	OG0005924	n0	A_quitensis_chr_15_000866.1	A_caudatus_chr_15_000819.1	A_hypochondriacus_chr_15_000321.1	A_hybridus_chr_15_000320.1	A_cruentus_chr_15_000320.1	AHq023411
N1.HOG0011335	OG0006631	n1			A_hypochondriacus_chr_6_001769.1	A_hybridus_chr_6_001655.1		AHq010341
N1.HOG0011336	OG0006631	n3	A_quitensis_chr_6_001640.1		A_hypochondriacus_chr_6_001770.1		A_cruentus_chr_6_001738.1	AHq010339, AHq010344
N1.HOG0011388	OG0006683	n1	A_quitensis_chr_6_000478.1	A_caudatus_chr_6_000463.1
N1.HOG0011389	OG0006683	n3			A_hypochondriacus_chr_4_001669.1	A_hybridus_chr_4_001615.1	A_cruentus_chr_4_001679.1	AHq007326
N1.HOG0011390	OG0006683	n6					A_cruentus_chr_6_000512.1	AHq011241
N1.HOG0011473	OG0006760	n0	A_quitensis_chr_7_000194.1	A_caudatus_chr_7_000196.1	A_hypochondriacus_chr_7_000221.1	A_hybridus_chr_7_000214.1	A_cruentus_chr_7_000180.1	AHq012449
N1.HOG0011611	OG0006898	n0	A_quitensis_chr_8_000430.1, A_quitensis_chr_8_000431.1	A_caudatus_chr_8_000420.1, A_caudatus_chr_8_000421.1	A_hypochondriacus_chr_8_000427.1	A_hybridus_chr_8_000422.1	A_cruentus_chr_8_000416.1	AHq014035
N1.HOG0011793	OG0007072	n0			A_hypochondriacus_chr_15_000419.1, A_hypochondriacus_chr_15_000420.1, A_hypochondriacus_chr_15_000421.1, A_hypochondriacus_chr_15_000422.1	A_hybridus_chr_15_000417.1, A_hybridus_chr_15_000418.1, A_hybridus_chr_15_000419.1	A_cruentus_chr_15_000426.1
N1.HOG0011810	OG0007088	n0	A_quitensis_chr_14_000408.1	A_caudatus_chr_14_000411.1	A_hypochondriacus_chr_14_000442.1	A_hybridus_chr_14_000474.1	A_cruentus_chr_14_000427.1
N1.HOG0011867	OG0007144	n0	A_quitensis_chr_12_000635.1	A_caudatus_chr_12_000652.1	A_hypochondriacus_chr_12_000688.1	A_hybridus_chr_12_000681.1	A_cruentus_chr_12_000669.1	AHq020202
N1.HOG0011949	OG0007226	n0	A_quitensis_chr_14_000682.1	A_caudatus_chr_14_000703.1	A_hypochondriacus_chr_14_000742.1	A_hybridus_chr_14_000777.1	A_cruentus_chr_14_000721.1	AHq022496
N1.HOG0011977	OG0007254	n0	A_quitensis_chr_15_000228.1	A_caudatus_chr_15_000650.1	A_hypochondriacus_chr_15_000753.1	A_hybridus_chr_15_000805.1	A_cruentus_chr_15_000803.1	AHq023397
N1.HOG0012088	OG0007364	n0	A_quitensis_chr_2_000940.1	A_caudatus_chr_2_000940.1	A_hypochondriacus_chr_2_000979.1	A_hybridus_chr_2_000981.1	A_cruentus_chr_2_000962.1	AHq004523
N1.HOG0012145	OG0007421	n0	A_quitensis_chr_10_000531.1	A_caudatus_chr_10_000543.1	A_hypochondriacus_chr_10_000550.1	A_hybridus_chr_10_000558.1	A_cruentus_chr_10_000553.1	AHq017405
N1.HOG0013920	OG0009193	n0	A_quitensis_chr_11_000477.1	A_caudatus_chr_11_000492.1	A_hypochondriacus_chr_11_000453.1	A_hybridus_chr_11_000449.1	A_cruentus_chr_11_000452.1	AHq018440
N1.HOG0014984	OG0010256	n0	A_quitensis_chr_14_000003.1	A_caudatus_chr_14_000004.1	A_hypochondriacus_chr_14_000004.1	A_hybridus_chr_14_000003.1	A_cruentus_chr_14_000002.1	AHq021686
N1.HOG0014985	OG0010257	n0	A_quitensis_chr_14_000004.1	A_caudatus_chr_14_000005.1	A_hypochondriacus_chr_14_000006.1	A_hybridus_chr_14_000004.1	A_cruentus_chr_14_000003.1	AHq021689
N1.HOG0015434	OG0010706	n0	A_quitensis_chr_15_000229.1	A_caudatus_chr_15_000651.1	A_hypochondriacus_chr_15_000755.1	A_hybridus_chr_15_000807.1	A_cruentus_chr_15_000805.1	AHq023396
N1.HOG0015872	OG0011144	n0	A_quitensis_chr_2_000050.1	A_caudatus_chr_2_000049.1	A_hypochondriacus_chr_2_000048.1	A_hybridus_chr_2_000048.1	A_cruentus_chr_2_000049.1	AHq002712
N1.HOG0016140	OG0011412	n0	A_quitensis_chr_2_001684.1	A_caudatus_chr_2_001685.1	A_hypochondriacus_chr_2_001750.1	A_hybridus_chr_2_001745.1	A_cruentus_chr_2_001727.1	AHq003897
N1.HOG0017077	OG0012349	n0	A_quitensis_chr_4_001847.1	A_caudatus_chr_4_001855.1	A_hypochondriacus_chr_4_001919.1	A_hybridus_chr_4_001861.1	A_cruentus_chr_4_001936.1	AHq006880
N1.HOG0017534	OG0012806	n0	A_quitensis_chr_4_001073.1	A_caudatus_chr_4_001096.1	A_hypochondriacus_chr_4_001158.1	A_hybridus_chr_4_001104.1	A_cruentus_chr_4_001146.1	AHq008435
N1.HOG0018209	OG0013481	n0	A_quitensis_chr_5_000979.1	A_caudatus_chr_5_000931.1	A_hypochondriacus_chr_5_001071.1	A_hybridus_chr_5_000942.1	A_cruentus_chr_5_000986.1	AHq010010
N1.HOG0018448	OG0013720	n0	A_quitensis_chr_6_001530.1	A_caudatus_chr_6_001496.1	A_hypochondriacus_chr_6_001635.1	A_hybridus_chr_6_001538.1	A_cruentus_chr_6_001615.1	AHq010614
N1.HOG0018976	OG0014248	n0	A_quitensis_chr_7_000991.1	A_caudatus_chr_7_000962.1	A_hypochondriacus_chr_7_001059.1	A_hybridus_chr_7_001052.1		AHq012450
N1.HOG0019887	OG0015159	n0	A_quitensis_chr_9_000151.1	A_caudatus_chr_9_000111.1	A_hypochondriacus_chr_9_000124.1	A_hybridus_chr_9_000143.1	A_cruentus_chr_9_000115.1	AHq015167
N1.HOG0020208	OG0015480	n0	A_quitensis_chr_9_000944.1	A_caudatus_chr_9_000918.1	A_hypochondriacus_chr_9_000924.1	A_hybridus_chr_9_000940.1	A_cruentus_chr_9_000908.1	AHq015992
N1.HOG0020379	OG0015652	n0	A_quitensis_chr_7_000863.1		A_hypochondriacus_chr_7_000923.1	A_hybridus_chr_7_000917.1	A_cruentus_chr_7_000857.1	AHq012674
N1.HOG0020494	OG0015767	n0	A_quitensis_chr_1_000280.1	A_caudatus_chr_1_000283.1	A_hypochondriacus_chr_1_000276.1	A_hybridus_chr_1_000279.1	A_cruentus_chr_1_000279.1	AHq000534
N1.HOG0020569	OG0015842	n0	A_quitensis_chr_1_000782.1	A_caudatus_chr_1_001902.1	A_hypochondriacus_chr_1_000767.1	A_hybridus_chr_1_000760.1	A_cruentus_chr_1_000772.1	AHq001553
N1.HOG0021019	OG0016292	n0	A_quitensis_chr_13_000817.1	A_caudatus_chr_13_000832.1	A_hypochondriacus_chr_13_000832.1	A_hybridus_chr_13_000844.1	A_cruentus_chr_13_000800.1	AHq021371
N1.HOG0021020	OG0016293	n0	A_quitensis_chr_13_000505.1	A_caudatus_chr_13_000512.1	A_hypochondriacus_chr_13_000519.1	A_hybridus_chr_13_000526.1	A_cruentus_chr_13_000490.1	AHq021372
N1.HOG0021165	OG0016438	n0	A_quitensis_chr_15_000859.1	A_caudatus_chr_15_000398.1	A_hypochondriacus_chr_15_000317.1	A_hybridus_chr_15_000313.1	A_cruentus_chr_15_000316.1	AHq023405
N1.HOG0021348	OG0016621	n0	A_quitensis_chr_2_001796.1	A_caudatus_chr_2_001803.1	A_hypochondriacus_chr_2_001876.1	A_hybridus_chr_2_001875.1	A_cruentus_chr_2_001849.1	AHq003590
N1.HOG0021443	OG0016716	n0	A_quitensis_chr_2_001240.1	A_caudatus_chr_2_001241.1	A_hypochondriacus_chr_2_001284.1		A_cruentus_chr_2_001277.1	AHq004752
N1.HOG0021604	OG0016877	n0	A_quitensis_chr_4_000072.1	A_caudatus_chr_4_000070.1	A_hypochondriacus_chr_4_000070.1	A_hybridus_chr_4_000071.1	A_cruentus_chr_4_000084.1	AHq006870
N1.HOG0021798	OG0017070	n0	A_quitensis_chr_5_000594.1	A_caudatus_chr_3_000835.1	A_hypochondriacus_chr_3_000846.1	A_hybridus_chr_3_000839.1	A_cruentus_chr_3_000850.1	AHq006633
N1.HOG0021799	OG0017071	n0	A_quitensis_chr_5_001042.1	A_caudatus_chr_3_000930.1	A_hypochondriacus_chr_3_000950.1	A_hybridus_chr_3_000887.1	A_cruentus_chr_3_000948.1	AHq006637
N1.HOG0021800	OG0017072	n0	A_quitensis_chr_5_000599.1	A_caudatus_chr_3_000840.1	A_hypochondriacus_chr_3_000850.1	A_hybridus_chr_3_000844.1	A_cruentus_chr_3_000855.1	AHq006638
N1.HOG0021929	OG0017201	n0	A_quitensis_chr_7_000003.1	A_caudatus_chr_7_000003.1	A_hypochondriacus_chr_7_000003.1		A_cruentus_chr_7_000004.1	AHq011948
N1.HOG0022299	OG0017569	n0			A_hypochondriacus_chr_9_001431.1			AHq015009, AHq015012, AHq015015, AHq015017, AHq015021
N1.HOG0022577	OG0017856	n0	A_quitensis_chr_15_000852.1	A_caudatus_chr_15_000394.1	A_hypochondriacus_chr_15_000311.1	A_hybridus_chr_15_000307.1	A_cruentus_chr_15_000310.1
N1.HOG0022715	OG0017994	n0	A_quitensis_chr_4_000153.1	A_caudatus_chr_4_000149.1		A_hybridus_chr_4_000150.1	A_cruentus_chr_4_000163.1	AHq007028
N1.HOG0022790	OG0018069	n0	A_quitensis_chr_6_001526.1	A_caudatus_chr_6_001493.1			A_cruentus_chr_6_001612.1	AHq010619
N1.HOG0022794	OG0018073	n0	A_quitensis_chr_6_001474.1	A_caudatus_chr_6_001439.1	A_hypochondriacus_chr_6_001591.1		A_cruentus_chr_6_001561.1	AHq010720
N1.HOG0023053	OG0018343	n0			A_hypochondriacus_chr_2_001104.1		A_cruentus_chr_2_001092.1	AHq004759
N1.HOG0023057	OG0018347	n0	A_quitensis_chr_4_001779.1	A_caudatus_chr_4_001779.1, A_caudatus_chr_4_001780.1
N1.HOG0023621	OG0019008	-	A_quitensis_chr_1_001514.1	A_caudatus_chr_1_001527.1			A_cruentus_chr_1_001526.1
N1.HOG0023782	OG0019170	-	A_quitensis_chr_4_001854.1	A_caudatus_chr_4_001862.1		A_hybridus_chr_4_001872.1
N1.HOG0023832	OG0019220	-	A_quitensis_chr_6_000485.1				A_cruentus_chr_6_000516.1	AHq011243
N1.HOG0023854	OG0019244	-	A_quitensis_chr_7_000631.1	A_caudatus_chr_7_000612.1		A_hybridus_chr_7_000676.1
N1.HOG0024042	OG0019448	-			A_hypochondriacus_chr_13_001233.1		A_cruentus_chr_13_001157.1	AHq020619
N1.HOG0024098	OG0019511	-			A_hypochondriacus_chr_4_001140.1, A_hypochondriacus_chr_4_001139.1			AHq008470
N1.HOG0024799	OG0020461	-			A_hypochondriacus_chr_14_000005.1			AHq021688
N1.HOG0025030	OG0020706	-				A_hybridus_chr_1_000759.1	A_cruentus_chr_1_000771.1
